# Convergence and horizontal gene transfer drive the evolution of anaerobic methanotrophy in archaea

**DOI:** 10.1101/2024.05.23.595608

**Authors:** Philip H. Woods, Daan R. Speth, Rafael Laso-Pérez, Daniel R. Utter, S. Emil Ruff, Victoria J. Orphan

**Author notes:** Division of Microbial Ecology, Centre for Microbiology and Environmental Systems Science, University of Vienna, Vienna, Austria (Daan R. Speth).

## Abstract

Despite their large environmental impact and multiple independent emergences, the processes leading to the evolution of anaerobic methanotrophic archaea (ANME) remain unclear. This work uses comparative metagenomics of a recently evolved but understudied ANME group, ‘*Candidatus* Methanovorans’ (ANME-3) to identify evolutionary processes and innovations at work in ANME which may be obscured in earlier evolved lineages. Within members of *Methanovorans*, we identified convergent evolution in carbon and energy metabolic genes as likely drivers of ANME evolution. We also identified erosion of genes required for methylotrophic methanogenesis along with horizontal acquisition of multi-heme cytochromes and other loci uniquely associated with ANME. The assembly and comparative analysis of multiple Methanovorans genomes offers important functional context for understanding the niche-defining metabolic differences between methane-oxidizing ANME and their methanogen relatives. Furthermore, this work illustrates the multiple evolutionary modes at play in the transition to a novel and globally important metabolic niche.
