## Supplemental data 3 for "Convergence and horizontal gene transfer drive the evolution of anaerobic methanotrophy in archaea"

### Sheet: Sheet1
Tree	Settings
Concatenated markers	raxmlHPC-PTHREADS-AVX2 -T 8 -f a -p 195654 -x 195654 -# autoMRE -m PROTGAMMALG4X
16S rRNA	raxmlHPC-PTHREADS-AVX2 -T 8 -f a -p 195654 -x 195654 -# autoMRE -m GTRCAT
mcrA	raxmlHPC-PTHREADS-AVX2 -T 8 -f a -p 195654 -x 195654 -# autoMRE -m PROTGAMMALG4X
mcrB	raxmlHPC-PTHREADS-AVX2 -T 8 -f a -p 98437635 -x 98437635 -# autoMRE -m PROTGAMMALG4X
mcrC	raxmlHPC-PTHREADS-AVX2 -T 8 -f a -p 98437635 -x 98437635 -# autoMRE -m PROTGAMMALG4X
mcrD	raxmlHPC-PTHREADS-AVX2 -T 8 -f a -p 98437635 -x 98437635 -# autoMRE -m PROTGAMMALG4X
mcrG	raxmlHPC-PTHREADS-AVX2 -T 8 -f a -p 98437635 -x 98437635 -# autoMRE -m PROTGAMMALG4X
rnfA	raxmlHPC-PTHREADS-AVX2 -T 16 -f a -p 23897 -x 23897 -# autoMRE -m PROTGAMMALG4X
rnfB	raxmlHPC-PTHREADS-AVX2 -T 16 -f a -p 23897 -x 23897 -# autoMRE -m PROTGAMMALG4X
rnfC	raxmlHPC-PTHREADS-AVX2 -T 16 -f a -p 23897 -x 23897 -# autoMRE -m PROTGAMMALG4X
rnfD	raxmlHPC-PTHREADS-AVX2 -T 16 -f a -p 23897 -x 23897 -# autoMRE -m PROTGAMMALG4X
rnfE	raxmlHPC-PTHREADS-AVX2 -T 16 -f a -p 23897 -x 23897 -# autoMRE -m PROTGAMMALG4X
rnfG	raxmlHPC-PTHREADS-AVX2 -T 16 -f a -p 23897 -x 23897 -# autoMRE -m PROTGAMMALG4X
mmcA	raxmlHPC-PTHREADS-AVX2 -T 16 -f a -p 23897 -x 23897 -# autoMRE -m PROTGAMMALG4X
rnf cyt b	raxmlHPC-PTHREADS-AVX2 -T 16 -f a -p 23897 -x 23897 -# autoMRE -m PROTGAMMALG4X
