## Supplemental data 14 for "Convergence and horizontal gene transfer drive the evolution of anaerobic methanotrophy in archaea"

### Sheet: Sheet1
Gene name	pvc ID	In concatenation?
Phage tail sheath protein Fl	pvc2 or pvc3 or pvc4	Y
gp19_A	pvc1 or pvc5	Y
gp41-like protein		Y
Phage protein D	pvc8	Y
VgrG	pvc8	Y
PAAR domain protein	pvc10	Y
Phage baseplate assembly protein W	pvc9	Y
JayE_A	pvc11	Y
JayE_B	pvc11	Y
P2-related protein	pvc12	Y
gp19_B	pvc1 or pvc5	N
LysM	pvc7	N
Phage tail collar domain protein	pvc13	N
DUF4255	pvc16	N
