## Supplemental table 1 for "Convergence and horizontal gene transfer drive the evolution of anaerobic methanotrophy in archaea"

### Sheet: Sheet1
Genome	Order	Family	Genus	Species	Strain	Publication	Database	Accession	Completeness	Redundancy	Strain Heterogeneity	Quality	Size (Mb)	Scaffolds	Scaffold N50 (kb)	Contigs	Contig N50 (kb)
ANME_2a_sp__Agg_19359	Methanosarcinales	Methanocomendaceae	Methanocomedens	sp. nov. 1	-	(106)	GOLD	Ga0190448	99.35	1.31	0	92.8	3.11474	158	33.692	167	33.692
ANME_2a_sp__Agg_24021b2	Methanosarcinales	Methanocomendaceae	Methanocomedens	sp. nov. 2	-	(106)	GOLD	Ga0255369	98.04	3.27	20	81.69	3.0989	271	17.552	297	16.298
ANME_2a_sp__Agg_24028b2	Methanosarcinales	Methanocomendaceae	Methanocomedens	sp. nov. 2	-	(106)	GOLD	Ga0255380	90.54	1.31	50	83.99	2.95545	347	12.317	381	11.943
ANME_2a_sp__Agg_24170b2	Methanosarcinales	Methanocomendaceae	Methanocomedens	sp. nov. 2	-	(106)	GOLD	Ga0255424	97.39	2.61	40	84.34	3.14735	251	20.603	290	18.234
ANME_2a_sp__Agg_24214b1	Methanosarcinales	Methanocomendaceae	Methanocomedens	sp. nov. 3	-	(106)	GOLD	Ga0255431	94.37	5.88	36.36	64.97	3.06924	314	13.885	341	13.421
ANME_2b_sp__CONS3730E01UFb2	Methanosarcinales	Methanocomendaceae	Methanomarinus	sp. nov. 1	-	(16)	NCBI	GCA_013374525.1	80.98	1.31	50	74.43	2.37315	292	11.021	297	11.021
ANME_2b_sp__HR1_GCF_002926195_1	Methanosarcinales	Methanocomendaceae	Methanomarinus	sp. nov. 1	-	(161)	NCBI	GCF_002926195.1	95.42	0.7	50	91.92	2.19546	335	12.353	767	6.173
ANME_2c_sp__E20	Methanosarcinales	Methanogasteraceae	Methanogaster	sp. nov. 1	-	(162)	NCBI	GCA_003194445.1	95.26	3.92	25	75.66	3.98189	7	605.078	114	71.342
ANME_2c_sp__GOS_GCA_004211975_1	Methanosarcinales	Methanogasteraceae	Methanogaster	sp. nov. 2	-	(15)	NCBI	GCA_004211975.1	91.99	1.96	0	82.19	2.6561	249	17.055	250	17.055
ANME_2c_sp__UBA203_GCA_002503595_1	Methanosarcinales	Methanogasteraceae	Methanogaster	sp. nov. 3	-	(108)	NCBI	GCA_002503595.1	89.49	3.27	16.67	73.14	2.39047	223	13.84	325	10.285
ANME_2c_sp__UBA261_GCA_002506015_1	Methanosarcinales	Methanogasteraceae	Methanogaster	sp. nov. 4	-	(108)	NCBI	GCA_002506015.1	87.25	3.27	16.67	70.9	2.36835	224	13.523	387	9.458
ANME_3_sp__HMMV	Methanosarcinales	Methanosarcinaceae	Methanovorans	sp. HMMV1	-	(16)	NCBI	GCA_020793565.1	98.2	3.27	33.33	81.85	2.45079	236	17.485	236	17.485
ANME_3_sp__HMMV2	Methanosarcinales	Methanosarcinaceae	Methanovorans	sp. HMMV2	-	(16)	NCBI	GCA_020793555.1	93.55	5.23	66.67	67.4	2.55714	334	11.482	345	10.704
ANME_3_sp__Jaco_10860_bin3	Methanosarcinales	Methanosarcinaceae	Methanovorans	sp. Jaco1	-	This study	TBD	TBD	77.29	0.27	0	75.94	1.81783	157	16.257	158	16.257
ANME_3_sp__Jaco_10860_coassembly	Methanosarcinales	Methanosarcinaceae	Methanovorans	sp. Jaco2	-	This study	TBD	TBD	85.08	4.35	0	63.33	2.54488	262	14.146	264	14.146
ANME_3_sp__Jaco_10926_bin1	Methanosarcinales	Methanosarcinaceae	Methanovorans	sp. Jaco1	-	This study	TBD	TBD	77.68	0.65	0	74.43	1.5358	208	8.933	209	8.933
ANME_3_sp__Jaco_10926_bin4	Methanosarcinales	Methanosarcinaceae	Methanovorans	sp. Jaco2	-	This study	TBD	TBD	69.18	2.29	0	57.73	1.52544	228	7.656	228	7.656
ANME_3_sp__Jaco_11668_bin3	Methanosarcinales	Methanosarcinaceae	Methanovorans	sp. Jaco2	-	This study	TBD	TBD	83.82	3.92	11.11	64.22	1.71751	204	10.484	205	10.484
ANME_3_sp__Jaco_11668_bin5	Methanosarcinales	Methanosarcinaceae	Methanovorans	sp. Jaco2	-	This study	TBD	TBD	75.49	0.65	0	72.24	1.87371	208	10.619	208	10.619
ANME_3_sp__S4_bin26_refined	Methanosarcinales	Methanosarcinaceae	Methanovorans	sp. SB1	-	(26)	TBD	TBD	98.2	0	0	98.2	2.84534	120	42.382	129	41.939
ANME_3_sp__S7_bin36_refined	Methanosarcinales	Methanosarcinaceae	Methanovorans	sp. SB1	-	(26)	TBD	TBD	97.55	0.65	100	94.3	2.94497	188	47.905	215	40.643
Methanimicrococcus_blatticola_GCF_004363215_1	Methanosarcinales	Methanosarcinaceae	Methanimicrococcus	blatticola	DSM 13328		NCBI	GCF_004363215.1	94.12	0.65	0	90.87	1.78332	13	240.712	15	240.712
Methanococcoides_burtonii_GCF_000013725_1	Methanosarcinales	Methanosarcinaceae	Methanococcoides	burtonii	DSM 6242	(136)	NCBI	GCF_000013725.1	99.35	0.65	0	96.1	2.57503	1	2575.03	1	2575.03
Methanococcoides_methylutens_GCF_000765475_1	Methanosarcinales	Methanosarcinaceae	Methanococcoides	methylutens	DSM 2657	(163)	NCBI	GCF_000765475.1	100	0	0	100	2.50851	15	532.292	15	532.292
Methanococcoides_methylutens_GCF_000970325_1	Methanosarcinales	Methanosarcinaceae	Methanococcoides	methylutens_A	MM1		NCBI	GCF_000970325.1	100	0	0	100	2.39464	1	2394.64	1	2394.64
Methanococcoides_sp__AM1_GCF_900774055_1	Methanosarcinales	Methanosarcinaceae	Methanococcoides	AM1	AM1	(164)	NCBI	GCF_900774055.1	99.84	0	0	99.84	2.48258	46	433.016	46	433.016
Methanococcoides_sp__NM1_GCF_900774285_1	Methanosarcinales	Methanosarcinaceae	Methanococcoides	vulcani	NM1	(164)	NCBI	GCF_900774285.1	99.84	0	0	99.84	2.34137	45	241.508	45	241.508
Methanococcoides_vulcani_GCF_900111645_1	Methanosarcinales	Methanosarcinaceae	Methanococcoides	vulcani	SLH 33		NCBI	GCF_900111645.1	100	0.33	0	98.35	2.31485	15	293.106	17	293.106
Methanohalobium_evestigatum_GCF_000196655_1	Methanosarcinales	Methanosarcinaceae	Methanohalobium	evestigatum	Z-7303		NCBI	GCF_000196655.1	100	1.96	0	90.2	2.40623	2	2242.32	2	2242.32
Methanohalophilus_euhalobius_GCF_900215215_1	Methanosarcinales	Methanosarcinaceae	Methanohalophilus	euhalobius	WG-1 MB	(165)	NCBI	GCF_900215215.1	99.51	0	0	99.51	1.9403	27	136.243	27	136.243
Methanohalophilus_mahii_GCF_000025865_1	Methanosarcinales	Methanosarcinaceae	Methanohalophilus	mahii	SLP	(166, 167)	NCBI	GCF_000025865.1	99.35	0	0	99.35	2.01242	1	2012.42	1	2012.42
Methanohalophilus_portucalensis_GCF_900177455_1	Methanosarcinales	Methanosarcinaceae	Methanohalophilus	portucalensis	FDF-1		NCBI	GCF_900177455.1	99.51	1.96	0	89.71	2.08889	9	432.103	9	432.103
Methanolobus_profundi_GCF_900114835_1	Methanosarcinales	Methanosarcinaceae	Methanolobus	profundi	MobM		NCBI	GCF_900114835.1	99.84	0.65	0	96.59	3.1072	18	468.684	20	388.311
Methanolobus_psychrophilus_GCF_000306725_1	Methanosarcinales	Methanosarcinaceae	Methanolobus	psychrophilus	R15	(168)	NCBI	GCF_000306725.1	99.84	0	0	99.84	3.07277	1	3072.77	1	3072.77
Methanolobus_tindarius_GCF_000504205_1	Methanosarcinales	Methanosarcinaceae	Methanolobus	tindarius	DSM 2278	(167)	NCBI	GCF_000504205.1	99.67	0	0	99.67	3.15188	1	3151.88	1	3151.88
Methanomethylovorans_hollandica_GCF_000328665_1	Methanosarcinales	Methanosarcinaceae	Methanomethylovorans	hollandica	DSM 15978	(167)	NCBI	GCF_000328665.1	99.84	0.33	0	98.19	2.71401	2	2428.9	2	2428.9
Methanosalsum_zhilinae_GCF_000217995_1	Methanosarcinales	Methanosarcinaceae	Methanosalsum	zhilinae	DSM 4017	(167)	NCBI	GCF_000217995.1	99.35	0	0	99.35	2.13844	1	2138.44	1	2138.44
Methanosarcina_acetivorans_GCF_000007345_1	Methanosarcinales	Methanosarcinaceae	Methanosarcina	acetivorans	C2A	(169)	NCBI	GCF_000007345.1	99.84	0.03	0	99.69	5.75149	1	5751.49	1	5751.49
Methanosarcina_barkeri_GCF_000970025_1	Methanosarcinales	Methanosarcinaceae	Methanosarcina	barkeri	MS		NCBI	GCF_000970025.1	99.84	0.33	0	98.19	4.57491	2	4533.21	2	4533.21
Methanosaeta_harundinacea_GCA_001509375_1	Methanotrichales	Methanotrichaceae	Methanothrix	harundinaceae	57_489	(170)	NCBI	GCA_001509375.1	100	0	0	100	2.38296	118	34.66	119	34.66
Methanosaeta_harundinacea_GCA_002506535_1	Methanotrichales	Methanotrichaceae	Methanothrix	harundinaceae	UBA475	(108)	NCBI	GCA_002506535.1	99.34	0.66	0	96.04	2.34238	25	125.659	30	115.829
Methanosaeta_harundinacea_GCF_000235565_1	Methanotrichales	Methanotrichaceae	Methanothrix	harundinaceae	6Ac	(171)	NCBI	GCF_000235565.1	100	0	0	100	2.57103	2	2559.04	2	2559.04
Methanosaeta_sp__PtaB_Bin087_GCA_002067495_1	Methanotrichales	Methanotrichaceae	Methanothrix	PtaB.Bin087	-	(172)	NCBI	GCA_002067495.1	98.03	0	0	98.03	2.30665	170	20.757	170	20.757
Methanosaeta_sp__PtaU1_Bin060_GCA_002067365_1	Methanotrichales	Methanotrichaceae	Methanothrix	PtaU1.Bin060	-	(172)	NCBI	GCA_002067365.1	98.47	0.87	0	94.12	2.77668	136	37.069	136	37.069
Methanosaeta_sp__PtaU1_Bin112_GCA_002067705_1	Methanotrichales	Methanotrichaceae	Methanothrix	PtaU1.Bin112	-	(172)	NCBI	GCA_002067705.1	98.37	0.78	50	94.47	3.43709	200	40.704	200	40.704
Methanosaeta_sp__UBA114_GCA_002506335_1	Methanotrichales	Methanotrichaceae	Methanothrix	UBA114	-	(108)	NCBI	GCA_002506335.1	98.37	0.65	100	95.12	2.41223	122	30.83	274	13.617
Methanosaeta_sp__UBA204_GCA_002501765_1	Methanotrichales	Methanotrichaceae	Methanothrix	UBA204	-	(108)	NCBI	GCA_002501765.1	96.22	0.66	100	92.92	1.80847	157	15.053	198	12.637
Methanothrix_soehngenii_GCF_000204415_1	Methanotrichales	Methanotrichaceae	Methanothrix	soehngenii	GP6	(173)	NCBI	GCF_000204415.1	99.35	0.65	0	96.1	3.02664	2	3008.63	2	3008.63
Methanothrix_sp__GCA_003162615_1	Methanotrichales	Methanotrichaceae	Methanothrix	fen_7	-	(174)	NCBI	GCA_003162615.1	95.36	0	0	95.36	2.71616	216	18.268	246	17.512
Methanothrix_thermoacetophila_GCF_000014945_1	Methanotrichales	Methanotrichaceae	Methanothrix	thermoacetophila	PT		NCBI	GCF_000014945.1	100	0	0	100	1.87947	1	1879.47	1	1879.47
